# Mutational Scanning of α-Synuclein using a Clickable Protein Tag Reveals Determinants of Membrane-Induced Aggregation

**DOI:** 10.64898/2026.04.20.719647

**Authors:** Daeun Noh, Robert W. Newberry

**Affiliations:** Department of Chemistry, The University of Texas at Austin 105 E 24th St. Austin, TX, 78712, USA

## Abstract

The cellular environment plays a critical role in shaping protein conformations, including aggregated states implicated in disease. One challenge to studying this relationship is that most techniques offering high-resolution insight into the nature of these aggregates cannot be deployed in living cells. Systematic mutagenesis presents an opportunity to bridge this gap but requires general and robust methods to detect protein aggregation across large numbers of variants. Here, we use clickable protein tags to generate FRET pairs in situ that can report protein aggregation in high throughput in living cells. We applied this strategy to probe the nature of cellular inclusions of α-synuclein in a popular yeast model. Our results demonstrate that cellular aggregates of α-synuclein in yeast are likely dominated by protein–membrane interactions, making the aggregation pathway in this cellular model very different than in many in vitro experiments. Furthermore, our comprehensive mutational data reveal the molecular determinants of membrane-induced aggregation. For example, residues that control membrane affinity have a profound effect on membrane-induced aggregation both in vitro and in cells. Furthermore, we discovered that glycine residues, particularly in the central region of the protein, act as gatekeepers to reduce membrane-induced aggregation. Mutational scanning with a clickable protein tag therefore provides high-resolution insights into cellular protein aggregates.
