## Supplementary material for "Mutational Scanning of α-Synuclein using a Clickable Protein Tag Reveals Determinants of Membrane-Induced Aggregation": Table S4

### Sheet: Aggregation scores
	W	F	Y	L	I	V	M	C	A	G	P	S	T	N	Q	H	R	K	D	E
1	-2.81703	-2.84539	-2.96475	-1.5089	-1.28254	-1.64515	0	-5.06797	-2.26171	NaN	-2.60766	NaN	-2.14377	-2.57389	-2.58916	-2.8363	-4.07796	-3.43525	-3.42084	-3.31727
2	0.0216691	0.0471456	0.0589893	-0.234901	-0.0385126	-1.29293	0.286271	-0.275741	-0.561663	-0.721219	-0.977745	-0.359597	0.0685683	0.300749	-0.334074	0.499836	-0.635483	-0.114076	0	-0.143555
3	-0.161936	0.352915	0.176901	0.11551	0.197493	0	-0.949968	-0.0840927	0.256814	-0.449272	-1.39297	0.612732	-0.766891	-0.95543	-0.190654	0.227265	0.644401	-0.181902	-0.55912	-0.938538
4	-0.174333	0	-0.58355	0.246948	0.183511	-0.0511832	0.0177245	-1.03199	-0.805873	-1.41342	-0.89365	-1.00209	-1.34299	-1.24582	-1.25677	-1.04041	-0.740808	-0.699136	-1.45945	-1.35276
5	0.0102204	-0.332012	-0.105259	-0.855249	-0.770347	0.0273421	0	-0.0448157	-1.02526	-0.455356	-1.75571	-0.379815	-0.485475	-0.490078	-1.54901	-1.81977	0.280545	-0.165567	-1.37611	-0.979161
6	0.294847	-0.332688	-0.781764	-0.523607	0.16871	-0.106366	-0.0288459	-0.331324	-0.0892133	-0.366042	-1.87108	-0.226765	-0.132252	-0.0583864	-0.131558	-0.443175	-0.379425	0	0.0951324	-0.585937
7	NaN	1.1122	-0.0847986	0.155141	NaN	0.177791	1.05721	0.281797	0.666178	0	-0.565384	0.145714	0.371586	0.255816	NaN	0.327016	0.315858	0.0643066	-1.25407	-0.282814
8	-0.0065566	-0.0793624	-0.335769	0	-0.103282	0.420408	-0.485453	-0.545678	-0.685488	-1.67844	-0.267814	-1.22899	-1.31445	-0.854611	-1.78751	-1.49268	-1.19592	-1.05982	-1.27914	-1.19771
9	0.954082	-0.400751	0.508272	0.215164	0.215555	-0.0304247	0.0619532	0.25201	-0.231965	-0.101264	-1.02499	0	-0.466114	0.544665	0.088732	-0.100458	-0.382282	0.359743	0.246427	0.629875
10	-0.0354772	0.531628	0.495594	0.27618	-0.0167938	0.500027	-0.405216	-0.0175581	0.013531	-0.500167	-1.08747	-0.231486	-0.201949	0.246537	0.623045	-0.162278	0.77181	0	-0.427837	-0.8377
11	0.716634	0.519451	0.126147	0.498355	-0.0293799	0.24214	0.903904	1.14809	0	-0.0070506	-1.17483	-0.165796	-0.268588	-1.10425	-1.59503	-1.03907	-1.33112	-0.998355	-1.05346	-1.78212
12	0.100537	0.726442	0.406173	-0.309927	-0.139365	0.479948	-0.00430435	0.82342	-0.500005	-0.349457	-0.99596	-0.383681	0.181594	-0.291254	-0.191815	-0.461134	0.103777	0	-1.62261	-1.04002
13	0.379309	0.433026	0.0631915	0.243946	0.488618	0.209831	0.67009	0.337638	0.101777	-0.0972304	-2.38784	NaN	-0.350323	NaN	0.31048	0.326052	0.253401	0.0627159	-0.142768	0
14	-0.320669	0.366705	0.0924312	0.63584	-0.265268	0.605444	0.511164	0.346268	0.453709	0	-2.05209	0.412254	NaN	0.121989	0.0924148	0.856214	-0.102525	0.452101	0.478386	-0.000326755
15	-0.00467103	0.465781	-0.209471	-0.605036	0.310277	0	-0.128518	-0.188864	0.374107	-0.101249	-1.2208	-1.68054	-0.969395	-1.12815	-1.00572	-1.63446	-0.989216	-1.17306	-1.14658	-1.41976
16	0.147592	0.0166311	0.940471	-0.116407	-0.153384	0	-0.0887708	0.254531	-0.247019	-0.867687	-1.42706	-0.19203	-0.503601	0.0789912	-0.3711	-0.231267	-1.13125	0.227349	-1.19224	0.103175
17	0.321598	-0.17485	0.148489	0.207046	-0.292876	-0.256177	0.550682	-0.222562	0	-0.0305453	-1.22091	-0.141521	-0.0183553	-0.26103	-0.111574	-0.0528614	0.22449	-0.137924	0.0552238	0.253944
18	NaN	NaN	-1.71549	NaN	NaN	-0.24498	NaN	NaN	0	NaN	NaN	0.104363	-0.610427	NaN	NaN	NaN	NaN	NaN	-0.50853	NaN
19	0.459015	-0.188567	-0.199631	0.948197	0.448766	0.190252	0.284394	0.269417	0	-0.620868	-1.14055	-0.14779	-0.307843	-1.2439	-0.650858	0.397947	-0.72743	-0.282515	-0.813193	-1.08357
20	0.389416	-0.0629683	0.50287	0.491516	-0.396222	0.302013	0.739014	1.09814	-0.175464	-0.111038	-1.87889	0.0453542	0.431186	-1.26916	0.794238	0.50052	-0.153644	0.0467832	0.0962139	0
21	0.467428	0.584867	-0.017197	0.363907	0.863295	0.0718344	0.286641	0.647827	1.03464	-1.9355	-1.53274	0.257707	-0.0673143	-0.277923	-0.186163	-0.158399	0.240385	0	-1.42548	-1.17482
22	1.2054	-0.79259	0.842283	0.165143	0.336558	0.47704	0.1957	-0.397596	0.633494	-0.339423	-0.434657	-0.018568	0	-0.327375	-1.37745	-1.03345	-1.28267	-1.1753	-2.15238	-1.35683
23	-0.288076	0.348013	1.26244	0.923425	0.119358	0.0103592	-0.0203538	0.999573	-0.165701	-0.525925	-1.51972	-0.406701	0.102455	-0.743549	0.0546683	0.722493	-0.250698	0	-1.8652	-1.1505
24	-1.03067	0.757098	NaN	0.108514	1.08104	-0.499522	0.622024	-0.576898	0.159259	-0.517915	-0.478208	0.590879	-0.0479025	1.29438	0	0.143801	-0.267011	0.177504	0.52444	-0.181274
25	0.0156459	0.281962	-0.496147	-0.263799	0.135421	0.174616	1.02442	0.30818	-0.0912703	0	-1.83247	0.682333	-0.772892	-0.442212	0.0377363	0.549517	0.842229	0.826197	-0.299698	-0.0113033
26	0.835851	NaN	-0.22007	0.134369	0.498596	0	0.161616	0.297148	-0.20404	-1.48081	-1.40486	-1.17087	-1.07108	-1.42414	-1.54914	-0.711372	-1.08858	-0.512598	-1.44436	-1.48212
27	0.0725157	0.860252	-0.264213	1.09802	-0.408571	0.0378767	0.432041	0.878773	0	-0.334275	-1.24098	-0.236426	-0.0548518	0.628302	0.151644	-0.585811	0.143811	-0.048313	-0.740765	-0.00800257
28	0.357675	0.350154	0.627591	-0.0381727	0.313689	0.283529	0.428909	0.139354	0.478479	-0.77987	-1.05073	0.483638	0.45811	0.509573	0.421131	0.275353	1.26658	-0.0174994	-0.310231	0
29	0.244731	0.747039	0.148807	0.390397	1.07017	0.393689	0.255355	1.0923	0	-0.457692	-0.955439	-0.379994	-0.427599	-1.16694	-0.387314	-0.252011	-0.100059	-0.27659	-0.777234	-1.25559
30	NaN	-0.068914	-0.290589	0.227852	-0.522596	0.595896	-0.0917232	0.0565133	0	-0.0168755	-0.86331	-0.174066	0.0560741	-1.28823	-0.131334	-0.752946	0.161926	-0.48519	-1.67941	-0.933448
31	0.588999	0.0267041	-0.561744	-0.115934	0.257661	0.0780948	0.27441	-0.395513	0.178957	0	-0.825144	0.0651188	1.00848	0.435488	-0.547084	NaN	0.12554	0.741607	-0.131949	0.414931
32	-0.711248	-0.377338	0.464214	-0.347959	0.128556	0.636531	0.641062	-2.06594	-0.664334	-0.450166	-1.17308	-0.689788	-0.197841	0.138035	0.295723	-0.704572	-0.13077	0	-1.28127	-0.786407
33	-0.100853	0.382315	-0.0790511	0.394821	0.261992	0.656365	-0.388699	0.137735	0.598842	-0.485054	-1.41611	-0.124028	0	-1.20031	-1.13165	-0.719471	-0.863887	-0.751448	-1.17493	-1.21698
34	-0.261346	-0.0437737	0.218032	-0.16548	-0.42064	-0.238944	0.631288	0.654819	0.178408	-0.638986	-1.08841	-2.06191	0.350431	-0.916739	-0.432339	0.227006	0.152577	0	-1.30171	-1.1366
35	0.535958	1.03209	0.512301	0.763208	-0.193048	0.179683	0.624872	0.466338	-0.298156	-0.261115	-0.511012	-0.441707	0.60227	-0.0754415	0.296224	-0.469547	-0.217039	-0.225999	0.280659	0
36	0.771375	0.473433	-0.114001	NaN	0.905148	0.420054	-0.024359	-0.0651708	-0.0525614	0	-1.42459	-0.644269	0.111403	0.541354	0.60624	0.824157	-0.581785	-0.496881	-1.15281	0.0172554
37	0.609555	0.145893	-0.0539214	0.385837	0.337944	0	0.920215	-0.111388	-0.186307	-0.849224	-2.08718	-0.893965	-1.47105	-1.02	-1.36328	-1.35833	-0.870467	-1.27797	-1.49522	-1.07879
38	-0.254943	0.0178064	0.542955	0	0.088476	-0.0475123	0.3075	-0.290827	-0.0522741	-0.429358	-1.11535	-0.391885	-0.687688	-0.20795	0.229228	-0.718089	0.153027	0.602606	-0.769084	-0.169353
39	-0.246896	-0.0417678	0	-0.162107	-0.00451324	-0.219644	0.97008	0.178412	-0.030335	-0.440177	-1.86689	-0.0186464	-0.323245	0.472818	-0.347203	0.0635991	-0.0926127	0.227126	-0.758108	-0.37077
40	-0.977808	0.0176981	-0.358694	-0.346352	-0.884353	0	-0.178594	0.857806	-0.254412	-1.31163	-2.00125	-1.55099	-1.2861	-1.38404	-1.37802	-0.982243	-1.09658	-0.912633	-1.33286	-1.60349
41	0.633826	0.544412	0.132132	0.341155	0.25438	0.271012	0.500144	0.431949	0.159583	0	-1.56871	0.0122321	0.366113	-0.58175	0.11273	0.735238	0.19211	-0.191392	-0.731828	-1.163
42	0.792062	0.0554541	0.20933	0.42973	-0.0360613	-0.296104	0.442402	0.541041	-0.191004	0.0785275	-0.786467	0	0.31073	-0.076366	0.204038	-0.418527	-0.453899	0.631147	-0.135374	0.369545
43	0.207811	-0.199178	0.211948	-0.479482	0.113605	0.408396	0.473976	0.287366	0.295734	-0.926141	-1.65297	-0.415722	0.227765	-0.328238	0.19657	-0.171426	0.30274	0	-1.25373	-1.09012
44	-0.45809	0.321501	NaN	0.409869	-0.258163	0.742673	1.22016	-0.880694	0.618943	-0.278783	-0.49115	-0.481757	0	-0.279761	-1.26882	-0.336358	-0.522794	-0.621671	-1.29863	-1.61213
45	0.0119597	0.281506	0.202309	0.311296	0.670825	0.620667	1.00448	0.211631	-0.228897	0.122107	-1.20985	0.391938	0.0764093	-0.0406731	0.244461	0.593568	-0.068253	0	-0.919451	-1.19491
46	0.277952	0.465471	0.158757	-0.00965632	NaN	0.0376428	0.578583	0.317419	-0.451618	-0.200173	-1.30187	-0.718348	NaN	0.850166	-0.0691786	-0.249312	0.129679	-0.0857153	0.0818661	0
47	0.706408	0.0852767	0.756372	0.357229	0.332128	0.527309	0.753814	0.190109	0.329096	0	-0.431124	0.438006	-0.402052	0.277727	0.172473	0.292802	-0.022076	-0.0651956	-0.538604	-0.208454
48	0.0631263	0.362874	-0.0520918	0.0976223	-0.37274	0	0.516212	0.073029	0.073258	-0.937053	-1.45914	-1.30939	-0.429536	-1.81417	-0.946346	-1.51795	-1.47468	-1.64702	-1.41774	-1.4265
49	0.0426846	0.739243	0.893737	0.209073	0.0568758	0	0.687321	0.542593	0.00960835	0.0857863	-0.712774	0.193132	0.229294	-0.174504	-0.1385	-0.28363	1.1682	0.726836	-0.987675	-0.112914
50	0.657894	0.562169	-0.0728823	0.275273	0.725696	0.315095	0.186004	-0.256691	0.627063	-0.000959705	-1.01227	0.00274633	1.40772	0.0307695	-0.271708	0	0.00521584	0.292366	-0.50014	0.817121
51	1.96077	NaN	0.442274	1.0003	0.595108	0.493546	0.761189	0.251781	0.984012	0	-1.13665	-0.0138613	0.557673	-0.0142765	0.614256	-0.125244	-0.114239	0.301063	-0.856406	-0.306836
52	0.674427	0.446598	-0.105512	0.145279	-0.300199	0	0.224563	0.665933	0.286805	-0.853534	-1.17687	-0.691319	-0.784546	-1.63502	-1.46437	-1.03855	-0.962944	-0.157709	-2.35451	-1.33018
53	NaN	-0.809339	NaN	NaN	0.317701	0.442315	0.763046	NaN	0	-0.266757	-0.951107	0.472184	-0.119636	0.516624	-0.222483	0.379009	0.115606	NaN	-0.665916	-0.232084
54	0.389324	NaN	0.616682	0.606377	-0.151175	-0.677322	0.263436	0.523308	0.304528	0.628439	0.0205046	-0.287409	0	0.0533845	-0.631639	-0.930718	0.0393947	0.177522	-0.000219389	-0.562002
55	0.563514	0.744887	-0.404703	0.140484	0.150503	0	-0.208678	0.815467	0.021165	-0.758924	-0.867835	-0.759714	0.22449	-2.28885	-0.779564	-1.18586	-0.899692	-0.974449	-1.53937	-1.46499
56	0.471219	0.965492	0.517835	-0.308961	-0.152548	0.100896	0.718954	-1.19787	0	0.484483	-1.20512	0.304973	0.092509	-0.624503	-0.239317	0.195985	0.730454	0.68089	-0.883154	-0.914406
57	0.216095	0.450679	0.213712	0.583768	0.173748	0.636597	-0.530597	0.42861	0.211456	-0.174281	-0.110503	0.193496	0.150753	0.496087	0.325823	-0.367987	0.866564	-0.0176379	0.0804468	0
58	0.148209	1.60672	0.878869	-0.0921282	0.0682319	0.595601	1.32585	0.336969	0.821325	-1.92089	-1.53388	0.876961	0.390734	0.0804347	0.0539707	-0.155476	0.609014	0	-0.908013	-0.33906
59	0.568183	0.606954	0.194709	0.675931	0.569321	0.173334	-0.289152	0.15989	0.7161	-0.89358	-1.21888	-0.250587	0	-0.0869934	-0.841143	-0.425115	-0.88351	-0.998286	-0.890944	-1.25868
60	0.464879	1.06843	-0.675787	-0.712991	-0.0712005	-0.517285	0.334346	0.882168	0.534122	-0.414836	-0.335645	0.709724	-0.269979	-0.435314	0.263072	0.351561	0.0273793	0	NaN	-0.53934
61	0.86071	0.0473355	1.13816	0.618192	0.247953	1.17348	-0.558233	0.524494	-0.250358	0.0651293	-0.602892	0.149212	-0.1616	0.291433	0.105234	0.288027	0.308581	0.157317	0.0753354	0
62	1.08977	0.789983	0.768086	0.889121	0.518662	0.389041	0.61018	-0.0789515	0.658029	0.0830787	0.424836	0.203111	0.652288	0.623706	0	0.473016	0.315542	-0.142743	-0.858091	-0.663519
63	0.816134	0.351457	-0.0377933	0.186049	0.628293	0	-0.334918	0.435953	-0.0970669	0.0334968	-0.966002	-0.124499	-0.36337	-1.25244	-0.898117	-1.09127	-1.22317	-0.919741	-1.17902	-1.34222
64	0.808432	0.311622	0.253495	0.192129	0.850332	0.951292	0.391552	0.39872	-0.078991	0.21704	-0.864308	0.445654	0	-0.0897015	0.696941	0.195819	-0.428356	0.293978	-0.519972	-0.261753
65	-0.00722903	0.425378	0.413333	0.771227	0.796329	0.700367	0.950813	0.025322	0.6889	-0.139429	-0.674531	0.186562	0.301733	0	0.618871	0.148584	0.426375	-0.0873807	-0.109442	0.274647
66	0.557237	0.32846	0.491556	0.552069	0.566392	0	0.439659	-0.450033	0.0980535	-0.748425	-0.722435	-0.0382551	-0.192203	-0.595884	-0.637703	-0.507551	0.0383736	-0.0106389	-1.04239	-0.417951
67	1.32889	-0.455953	0.961454	0.208926	0.745485	0.599962	0.415493	0.826951	0.484138	0	-0.320465	-0.309991	-0.000480942	-0.365999	0.118543	0.53752	0.16868	0.0246936	-1.10019	0.12606
68	0.3762	0.0590391	0.767853	0.0405228	-0.0142244	0.130383	NaN	0.490939	0.298723	0	0.133614	0.0240174	0.403762	-0.262291	-0.523335	0.993312	0.617298	0.264313	0.265185	0.248097
69	NaN	0.526861	-0.358609	NaN	-0.797976	-0.332605	0.795308	0.17479	0	-0.13231	0.303343	0.247825	-0.502434	-0.366889	0.0847961	0.168456	-0.00605592	0.227468	-0.249106	-0.120242
70	0.841757	0.321096	-0.260761	0.193743	-0.0719818	0	-0.200639	-0.190962	-0.178557	-1.17907	-1.02469	-1.24705	-0.798246	-0.202272	-1.82091	-1.17243	-2.25568	NaN	-0.886747	-1.03281
71	0.826331	-0.241502	0.103564	0.313456	0.151114	0	0.663991	0.126316	0.0181355	-0.405483	-1.07836	-0.304995	-0.650243	-0.401939	-0.641677	-0.733644	0.258684	-0.403992	-1.14967	-1.01625
72	0.187489	-0.351814	1.20396	0.513156	-0.11085	0.761157	0.0333822	-0.728302	0.0816679	0.00776248	-0.09902	0.0962175	0	0.541735	0.330461	0.284246	0.449619	0.04198	0.124157	0.430843
73	0.73146	1.28377	0.544531	0.0826499	-0.312784	0.511181	-0.224669	0.426289	0.677962	0	-1.2358	0.387398	0.599525	0.168174	0.099561	0.273408	0.759718	0.182229	-0.828279	0.208001
74	0.572608	0.563744	0.00609661	-0.026481	0.540524	0	0.124677	0.111784	0.229903	-0.373696	-0.698964	-0.44742	-0.44406	-0.501788	-0.954719	-1.08402	-0.719676	-0.82122	-0.997505	-0.905181
75	0.320113	0.759172	0.5472	0.237588	0.248995	0.440453	0.319536	0.311712	-0.194422	0.437696	-0.682524	0.465251	0	0.192069	0.381028	0.0682165	0.124107	0.248375	0.00709382	-0.0787979
76	1.19074	0.776108	0.903001	0.65065	0.54311	-0.0869462	0.694909	0.103981	0	0.252449	-0.62255	0.343377	0.158186	0.375462	-0.350461	NaN	0.640201	0.344596	-0.404908	0.18908
77	0.565733	0.429447	0.406044	0.0619581	0.265155	0	0.287492	0.475687	-0.154976	-0.499344	-1.24882	-0.545686	0.017234	-0.860346	-0.799586	-0.67725	-0.602431	-0.457889	-0.693267	-0.427517
78	0.563419	1.68856	0.397051	0.798463	0.727972	0.145212	-0.0146445	0.655256	0	0.395827	-0.608056	-0.0988368	0.315434	-0.425063	0.285455	-0.207326	-0.107746	0.401673	-0.362274	-0.531607
79	0.52094	0.438018	0.262214	0.39599	1.28471	0.123067	0.187613	0.718712	0.610005	0.0716248	-0.0817854	0.568787	0.0477977	-0.0962133	0	0.168131	0.710404	0.051197	-0.0243043	-0.298083
80	0.606997	-0.606507	0.445662	0.164532	0.341542	0.347962	-0.166255	0.185209	0.568579	-0.0996873	-0.811567	-0.0321768	-0.0847656	0.00853378	-0.214099	-0.782634	0.606677	0	-0.554169	-0.0786604
81	-0.710576	0.0446887	0.514133	1.22183	0.742739	0.243668	0.635938	1.05348	0.317954	-0.0326119	-0.214862	-0.154553	0	-0.657179	-0.324882	-0.600912	-0.147663	-0.0519839	-0.550547	-0.402587
82	0.0567644	0.591402	0.341325	0.270212	-0.173096	0	0.319408	0.468193	0.295562	0.12499	-0.515471	0.120346	-0.541723	-0.589596	0.488656	-0.00656852	-0.0899723	-0.33916	-0.973169	-0.559613
83	0.149689	1.0399	-0.0172399	-0.202938	0.469473	0.116361	-0.0567566	-0.0560051	0.298682	-0.0260133	-1.16569	0.246277	0.368136	0.166119	0.405023	0.143029	-1.35754	-0.344316	0.246411	0
84	1.11111	0.799929	1.3122	1.197	0.826914	0.703068	0.234146	0.670169	1.21724	0	-0.250074	0.610481	0.231276	0.031278	0.19444	0.381569	0.16408	0.163177	0.150675	0.0905308
85	0.437837	0.456659	-0.243852	0.339377	0.281303	-0.0393817	-0.0336236	0.461236	0	0.280252	-0.386768	0.111223	-0.214438	-0.630372	-0.542713	0.227834	-0.33291	0.0339138	-0.86681	-0.163333
86	0.335095	1.10007	0.71871	-0.213367	1.46966	0.137177	NaN	0.651191	0.228402	0	-0.304537	0.780272	0.251757	0.303682	1.15341	0.145592	0.168059	0.42766	0.108382	-0.199194
87	0.296835	0.789025	0.578328	0.46663	-0.0682359	0.863422	-0.406734	0.565846	0.0774292	0.0526754	-1.02191	0	-0.113219	0.31289	0.483813	0.153945	0.0888531	0.37012	0.625258	0.0910637
88	0.464444	0.265975	-0.476433	-0.122428	0	-1.07795	0.11077	0.277619	-0.0951565	-0.917135	-0.500317	-0.354017	-0.161612	-0.787628	-0.00712776	-1.66445	-0.537176	-0.721841	-0.417264	-0.427019
89	0.199542	0.430569	0.314091	0.193186	0.164217	0.178111	0.132576	0.192998	0	-0.167213	0.0189869	-0.0257773	-0.356281	0.168854	-0.306968	-0.49543	-0.457272	-0.956791	-0.360975	-0.127568
90	0.2342	0.449803	-0.0808532	0.300031	0.708868	-0.185586	0.366685	0.489796	0	0.0555743	-0.560629	0.0615818	0.0719399	NaN	0.190719	0.409383	NaN	NaN	-0.0883662	0.325093
91	0.639635	0.320352	0.425137	-0.101986	0.829578	0.485567	0.422158	0.547027	0	0.145619	-0.693574	0.0321386	0.1197	-0.640852	0.101242	0.0384217	0.310631	0.0339297	0.37315	0.0811922
92	1.07113	0.09127	1.2632	0.870477	-0.113463	0.363814	0.623307	0.77658	0.0659494	0.291928	-0.360737	0.121795	0	0.0366786	-0.627716	0.922946	-0.458498	0.215305	-0.463204	-0.705692
93	0.428696	0.545692	0.771644	-0.434165	-0.275732	0.320447	0.634216	-0.0830625	-0.441436	0	0.0108219	-0.414658	0.106288	-0.114655	-0.437109	0.554725	-0.0868889	-0.0940126	-0.148169	0.32525
94	0.530346	0	0.275228	-0.0432255	0.796407	0.0662164	0.000993311	0.00783726	-0.0509821	0.116794	0.245201	-0.0607951	-0.229923	-1.64461	-0.595439	-0.306137	-0.129133	0.44164	-0.41974	0.129826
95	0.21692	0.363713	NaN	-0.0646445	0.517422	0	NaN	NaN	0.123101	0.133885	NaN	0.768099	-0.782917	0.39626	-0.704403	-0.789222	1.54468	-1.2411	NaN	-0.327073
96	0.324122	0.556999	0.36897	0.193848	0.411463	0.290033	0.662155	0.432987	0.303204	0.953831	-0.418529	-0.533108	0.585082	0.222951	0.474656	-0.427639	0.0600687	0	0.0222664	0.0677367
97	-0.685008	-0.202397	0.921626	0.284011	-0.858659	0.653924	0.233801	0.54032	0.562468	0.452521	0.042562	0.482083	0.00531232	0.0993397	0.919747	0.574204	-0.0119034	0	-0.0342856	0.0955193
98	0.178818	0.277364	0.266154	-0.419199	-0.0814253	0.158029	0.12573	0.122588	0.281544	0.40087	-0.214284	0.0578054	0.0588654	-0.0651997	0.337954	-0.103401	0.397534	0.22753	0	0.0158773
99	0.668708	0.122225	-0.449588	0.0674908	-0.0321003	0.0598539	0.69819	0.451367	0.0900676	0.454529	0.0371157	-0.287563	0.890694	0.324253	0	0.0293948	0.451011	-0.0877885	0.489266	-0.232195
100	0.214003	0.123372	0.135423	0	-0.329223	0.083353	-0.517917	-0.053692	0.563801	-0.202987	-0.0198062	0.607429	-0.519377	0.621222	-0.109334	0.548069	-0.123913	0.937268	0.336607	-0.535739
101	NaN	0.063247	0.51393	NaN	NaN	0.136149	NaN	0.105504	0.300015	0	NaN	0.0688003	0.812919	-0.0935026	NaN	-0.238069	0.033221	NaN	-0.06456	NaN
102	NaN	NaN	NaN	-0.0266309	NaN	NaN	-0.204087	NaN	0.137437	0.968906	0.794424	NaN	-0.935122	-1.07894	-0.136539	NaN	0.0784183	0	-1.09739	0.152554
103	0.488729	-0.0409368	0.642878	0.637424	0.0196964	0.169112	0.527682	-0.142925	-0.0546773	0.0492426	0.0492113	0.0740452	-0.205343	0	0.0360057	-0.289815	0.217497	-0.139154	-0.246733	-0.840188
104	0.319979	1.36252	0.77883	0.0202101	-0.0456512	0.154427	0.612347	0.123931	-0.136167	-0.159518	1.06864	0.349843	-0.276713	0.42768	-0.236793	0.0523055	-0.174805	-0.248283	-0.152288	0
105	0.189957	0.348189	0.742539	0.283264	0.591784	0.00189705	0.134449	-0.238568	0.227166	-0.139015	0.084902	-0.289765	0.287255	0.369252	-0.169356	0.196539	0.133554	0.2741	0.3987	0
106	0.809415	0.626544	0.180347	-0.0110904	0.450064	0.269734	-0.00248832	-0.0155219	0.127434	0	0.117632	0.512114	-0.00970782	0.386733	0.282612	-0.287242	-0.154698	-0.150864	0.499109	0.251036
107	0.499937	1.39072	0.456259	-0.43327	-0.0170154	-0.046889	0.223114	0.0345647	0	0.367926	0.0374919	0.0341739	0.0512966	0.260243	-0.505237	0.0554367	0.354446	-0.539385	0.250546	0.280324
108	0.367674	0.441658	-0.0870019	0.0480339	0.957935	0.497566	-0.530305	-0.0141283	0.0982926	-0.363017	0	0.105065	0.129467	-0.0925817	0.301941	-0.0215303	0.303932	-0.0829711	NaN	0.281636
109	-0.787774	0.622796	-0.442159	-0.200916	-0.0827677	0.308745	0.317029	0.0615152	0.108379	-0.472864	0.0764214	0.381414	-0.0866522	-0.0177426	0	0.292336	-0.139113	0.297894	0.126376	-0.31783
110	0.21064	0.425705	-0.150172	-0.283163	-0.0245656	-0.111443	-0.268487	0.702838	-0.0508341	0.074357	0.151992	-0.688221	0.269117	-0.347874	0.377504	-0.0681858	0.479338	0.113218	0.0965477	0
111	NaN	NaN	NaN	-1.4483	NaN	0.346706	0.925256	0.110767	NaN	0	NaN	NaN	NaN	NaN	-0.35254	NaN	-0.200375	-0.471549	NaN	0.016504
112	0.664564	-0.0435703	-0.303978	0.304636	0	-0.142655	0.108687	0.487172	0.36201	0.242601	-0.352603	0.120314	0.198782	-0.483213	-0.521478	-0.397189	0.0723897	0.261602	0.700921	0.360544
113	0.343609	0.408226	0.101161	0	0.448848	-0.67945	0.185376	-0.303266	0.41726	0.86604	0.331231	0.0507726	0.609658	-0.190621	-0.801207	-0.557783	0.110824	0.655075	0.84324	0.520829
114	0.714809	-0.0575996	0.712938	0.00874215	0.306619	0.487772	0.124406	NaN	0.496555	0.149561	0.455589	0.178684	NaN	0.323549	0.0705442	0.099563	-0.378157	-0.366736	0.257556	0
115	0.313237	0.209566	0.0846098	0.429669	-0.320273	0.51039	0.504821	-0.557898	0.221521	-0.302073	-0.0891702	0.561925	0.615947	0.28711	0.597522	-0.424943	0.511039	0.401017	0	0.104356
116	NaN	0.82478	NaN	-0.288005	0.10174	-0.303021	0	0.625954	NaN	NaN	NaN	NaN	-0.157703	NaN	NaN	-0.00882309	-0.321665	-0.23492	-0.836953	-0.733697
117	0.760149	0.827179	0.592685	0.0963888	0.259169	0.382487	0.134933	0.056354	0.408452	0.373039	0	-0.279792	0.229906	-0.518766	0.0886472	0.478873	0.132341	0.0885573	0.287023	0.0685426
118	0.827699	0.378798	0.625555	0.305149	0.175603	0	0.0125477	0.852483	-0.346309	0.302574	0.644382	-0.0449953	0.411188	0.0991828	-0.0776723	0.0672418	0.887088	0.243475	0.218108	0.338518
119	0.231156	-0.821249	0.118565	-0.233741	0.508921	-0.284924	0.469316	0.352443	-0.331982	0.291326	0.512041	-0.123461	-0.421898	0.542782	-0.481789	-0.221789	-0.543246	NaN	0	0.148054
120	0.268558	0.563248	0.421204	-0.237844	0.209823	0.558207	0.385391	0.552457	0.068838	0.029095	0	0.496329	0.0407065	-0.0768514	0.257615	-0.301157	0.0367446	0.156862	-0.109861	-0.0449041
121	0.448209	0.184178	0.00111243	0.297122	-0.019205	-0.115993	-0.188264	-0.0435009	0.621433	-0.130629	0.368551	0.104945	0.160277	-0.397884	NaN	0.385837	-0.801609	-0.0457393	0	0.169571
122	0.0265459	0.0398453	0.124388	-0.302781	0.313811	0.149921	0.132347	0.240688	0.74534	0.48614	0.121072	0.0496255	-0.292339	0	0.513037	0.907177	0.0407132	0.115588	0.239124	0.288543
123	0.405419	0.467446	-0.306383	0.570398	-0.167018	0.0885966	0.967344	1.62826	0.066308	-0.0413371	-0.308422	0.274114	0.273975	-0.596488	-0.291028	0.513355	-0.121458	-0.251622	0.12018	0
124	0.171185	0.880649	1.04066	0.630967	NaN	0.00659626	0.381919	-0.128863	0	-0.417076	0.0175942	0.465998	0.209016	0.221072	0.0086884	0.146251	1.07078	-0.436826	0.489858	-0.147513
125	0.738207	0.337691	0	0.591248	-0.159058	-0.186416	0.188121	0.273753	0.093835	-0.478518	0.298269	-0.106031	0.299931	0.0237863	-0.230017	0.0219385	-0.0318845	0.104948	0.0221739	0.0320186
126	0.638452	-0.201727	0.17899	0.11785	0.413322	0.128461	0.117561	0.167504	0.472748	-0.124991	-0.52187	0.0488247	0.541556	-0.27533	-0.224447	0.147927	0.385401	-0.481632	0.0675411	0
127	0.456119	0.0323061	0.00549312	0.382629	0.0549564	0.446903	0	-0.181202	0.26838	0.112935	-0.154835	-0.20555	0.652299	0.669453	0.326095	0.183379	-0.281221	0.534401	-0.386107	-0.059968
128	0.789816	0.388237	1.0442	0.549077	1.0386	0.342366	0.545403	0.84513	0.459841	0.588141	0	-0.066761	0.355085	-0.165797	0.119192	0.010184	0.0165594	0.662411	0.519841	0.766897
129	0.19297	0.382638	0.239079	0.136945	-0.0381872	0.117578	0.158132	0.422896	0.135683	0.216572	0.333483	0	0.112325	0.305471	0.542899	0.512408	-0.318022	0.0465401	0.45491	0.25729
130	1.12508	0.27707	-0.627181	0.320426	0.539912	0.211759	0.269197	0.692751	0.101136	0.0660455	-0.440572	-0.424832	0.0255803	-0.0153516	0.543595	0.548004	0.228658	-0.231087	-0.0172449	0
131	0.294346	0.261114	-0.357431	0.0907163	0.721081	0.356123	-0.852853	0.154248	-0.214809	-0.0075812	0.271001	0.238644	0.504766	-0.55054	-0.222068	0.609938	-0.0866863	0.0134512	0.150646	0
132	0.0656011	NaN	1.11368	NaN	NaN	0.132687	-0.540701	-0.238967	0.160452	0	0.203625	0.177498	0.973148	-0.0154565	0.590335	0.719372	-0.211502	0.0628628	NaN	-0.0988907
133	NaN	-0.109625	0	-0.793935	0.383824	-0.970841	-0.568818	0.470012	1.39147	-0.453703	NaN	NaN	NaN	NaN	NaN	0.30096	0.717646	NaN	0.139928	-0.409067
134	NaN	NaN	NaN	NaN	NaN	NaN	NaN	NaN	NaN	NaN	NaN	NaN	NaN	NaN	0	0.481018	0.0595059	0.163978	NaN	0.0475245
135	NaN	NaN	0.0750266	NaN	NaN	NaN	NaN	NaN	NaN	0.0489983	NaN	NaN	NaN	0.0315241	NaN	0.0564309	NaN	NaN	0	0.0578728
136	NaN	NaN	0	NaN	NaN	NaN	NaN	-0.0966098	NaN	NaN	NaN	NaN	NaN	NaN	NaN	0.337328	NaN	NaN	-0.0341669	NaN
137	NaN	NaN	NaN	NaN	NaN	-0.716924	NaN	NaN	NaN	-0.269828	NaN	NaN	NaN	NaN	-0.200568	NaN	NaN	-0.347028	-0.793935	0
138	NaN	-0.674819	NaN	0.335514	NaN	NaN	NaN	NaN	NaN	NaN	0	-0.151738	0.0172133	NaN	NaN	0.160197	-0.609983	NaN	NaN	NaN
139	NaN	NaN	NaN	NaN	NaN	NaN	NaN	NaN	NaN	-0.00619175	NaN	NaN	NaN	NaN	0.200687	NaN	NaN	0.551277	0.223218	0
140	NaN	NaN	NaN	NaN	NaN	-0.227939	NaN	NaN	0	-0.318553	NaN	0.380324	-0.177501	NaN	NaN	NaN	NaN	NaN	0.223613	-0.158255
