## Supplementary material for "Mutational Scanning of α-Synuclein using a Clickable Protein Tag Reveals Determinants of Membrane-Induced Aggregation": Table S6

### Sheet: Sheet1
	Average aggregation	Average SE	p-value	-log10(p-value)
(2, P)	-0.853598	0.313419	1.44492e-07	6.84016
(6, E)	-1.11684	0.539958	3.20818e-06	5.49374
(2, Q)	-1.19427	0.602964	5.11301e-06	5.29132
(5, P)	-0.971617	0.532591	1.21365e-05	4.91591
(6, K)	-0.902528	0.51245	1.74261e-05	4.7588
(9, P)	-1.09415	0.628866	1.97244e-05	4.705
(11, W)	0.483636	0.285125	2.54891e-05	4.59365
(2, E)	-1.23745	0.753825	3.53208e-05	4.45197
(7, P)	-0.906791	0.570081	4.81139e-05	4.31773
(1, G)	-0.852123	0.536386	4.87051e-05	4.31243
(6, H)	-1.02423	0.666622	6.72267e-05	4.17246
(6, D)	-1.22103	0.795942	6.82262e-05	4.16605
(1, P)	-1.06977	0.732827	0.00010897	3.96269
(1, D)	-0.871372	0.598506	0.000111691	3.95198
(9, G)	-0.655705	0.461895	0.000141006	3.85076
(3, P)	-0.963346	0.68232	0.000148225	3.82908
(6, P)	-1.17482	0.854885	0.000189324	3.7228
(10, N)	-0.767302	0.568357	0.000221914	3.65382
(6, N)	-1.11015	0.852484	0.000304613	3.51625
(9, N)	-0.801519	0.639761	0.000424543	3.37208
(2, D)	-1.14395	0.920505	0.000454598	3.34237
(3, D)	-1.3053	1.10123	0.000672885	3.17206
(2, L)	0.508528	0.429466	0.000678536	3.16843
(1, E)	-0.632431	0.544164	0.000789065	3.10289
(9, H)	-0.701458	0.608372	0.000840926	3.07524
(4, P)	-0.935219	0.81793	0.000898872	3.0463
(2, K)	-0.766174	0.672071	0.000920216	3.03611
(3, E)	-0.948176	0.848797	0.00107959	2.96674
(10, E)	-0.720474	0.682516	0.00166233	2.77928
(5, D)	-0.435488	0.412748	0.00166845	2.77769
(11, P)	-0.707201	0.674154	0.00174163	2.75904
(5, H)	0.521526	0.497318	0.00174586	2.75799
(6, R)	-0.956957	0.91341	0.00175826	2.75492
(6, W)	0.475777	0.46668	0.00214701	2.66817
(8, P)	-1.06711	1.04883	0.0021787	2.6618
(10, P)	-0.808425	0.813648	0.00258176	2.58808
(9, E)	-0.739735	0.771249	0.00330205	2.48122
(3, N)	-0.488438	0.542474	0.00503398	2.29809
(9, R)	-0.402019	0.457892	0.00591498	2.22805
(5, V)	0.475816	0.560143	0.00726386	2.13883
(5, W)	0.586443	0.690905	0.00729801	2.1368
(9, D)	-0.803993	0.964629	0.00815009	2.08884
(6, S)	-0.787923	0.952988	0.00855188	2.06794
(11, K)	0.34701	0.422216	0.00886009	2.05256
(5, S)	0.298473	0.367532	0.00950603	2.022
(9, W)	0.469185	0.577938	0.00952503	2.02113
(5, F)	0.583008	0.727365	0.0102573	1.98897
(9, T)	-0.300434	0.377165	0.0106313	1.97342
(1, Y)	0.302926	0.385832	0.0115422	1.93771
(6, Q)	-1.03715	1.33903	0.0124531	1.90472
(11, T)	0.307751	0.398983	0.0127437	1.89471
(8, M)	0.482095	0.629528	0.0132602	1.87745
(7, K)	0.35407	0.470216	0.0145359	1.83756
(6, T)	-0.70899	0.952691	0.0154813	1.81019
(2, R)	-1.04105	1.42525	0.0170832	1.76743
(8, I)	0.2876	0.394233	0.0171948	1.7646
(7, D)	-0.584895	0.813537	0.0185415	1.73186
(7, C)	0.392385	0.546238	0.0186226	1.72996
(10, W)	0.643187	0.902946	0.019439	1.71133
(7, F)	0.543543	0.773839	0.0208613	1.68066
(6, F)	0.391068	0.561187	0.0216988	1.66356
(11, M)	0.462195	0.669599	0.0227397	1.64321
(2, A)	0.386682	0.562605	0.0232204	1.63413
(2, G)	-0.459368	0.668395	0.0232264	1.63402
(9, F)	0.357724	0.54677	0.0293242	1.53277
(3, G)	-0.298227	0.457925	0.0299474	1.52364
(4, N)	0.511399	0.791889	0.0311174	1.507
(9, S)	-0.39692	0.629254	0.0345652	1.46136
(10, L)	0.409008	0.65001	0.0349399	1.45668
(9, Q)	-0.432582	0.694835	0.0366013	1.4365
(6, G)	-0.489754	0.801775	0.0397089	1.40111
(2, N)	-0.551164	0.912429	0.0416162	1.38074
(10, V)	0.282921	0.469697	0.0421127	1.37559
(10, C)	0.442717	0.735982	0.0423506	1.37314
(1, R)	0.341971	0.587215	0.0483242	1.31584
(8, V)	0.228521	0.411535	0.0581145	1.23572
(5, A)	0.45603	0.832623	0.0611723	1.21345
(11, H)	0.338638	0.622622	0.062764	1.20229
(10, D)	-1.05748	1.96038	0.0646773	1.18925
(8, F)	0.383745	0.714394	0.0656678	1.18265
(8, W)	0.367231	0.69059	0.068086	1.16694
(3, Y)	0.265437	0.503353	0.0701304	1.15409
(3, K)	-0.106164	0.202099	0.0710859	1.14822
(5, M)	0.412099	0.799615	0.0759398	1.11953
(9, C)	0.417528	0.81824	0.0785452	1.10488
(3, F)	0.390073	0.765321	0.0788515	1.10319
(11, C)	0.49052	0.964399	0.0794046	1.10015
(3, M)	0.418408	0.826344	0.0806137	1.09359
(6, I)	0.317742	0.644944	0.0881826	1.05462
(10, G)	-0.18038	0.366609	0.0885535	1.05279
(2, H)	-0.760972	1.54861	0.088921	1.051
(8, Y)	0.371123	0.759729	0.0906178	1.04279
(7, M)	0.34153	0.700065	0.0909957	1.04098
(4, V)	0.282661	0.586191	0.0944046	1.02501
(5, C)	0.256699	0.542582	0.100126	0.999452
(1, M)	0.421623	0.896735	0.102035	0.99125
(8, R)	0.365586	0.786113	0.105448	0.976963
(2, V)	0.362174	0.782313	0.106878	0.971112
(6, M)	0.175094	0.380414	0.108726	0.963665
(7, V)	0.217041	0.483689	0.117021	0.931738
(9, K)	-0.346422	0.772744	0.117332	0.930583
(4, F)	0.489015	1.1059	0.121953	0.913806
(8, D)	-0.200335	0.455141	0.123519	0.908267
(9, L)	0.255991	0.588084	0.12735	0.895001
(7, Q)	0.300379	0.706106	0.135464	0.868176
(7, I)	0.307484	0.730183	0.139125	0.856595
(5, L)	0.483006	1.14726	0.139208	0.856336
(3, C)	0.59516	1.43431	0.144521	0.840068
(9, I)	0.268745	0.651762	0.146859	0.833099
(8, N)	0.205783	0.522136	0.164108	0.784871
(4, M)	0.273423	0.694813	0.164701	0.783303
(10, K)	-0.235319	0.601189	0.1668	0.777803
(10, M)	0.207257	0.535185	0.171026	0.766938
(5, Y)	0.409068	1.07302	0.177316	0.751252
(7, Y)	0.518908	1.37048	0.180083	0.744526
(9, M)	0.279312	0.739626	0.18115	0.741962
(4, Y)	0.509855	1.41157	0.199594	0.699853
(4, Q)	0.196892	0.576217	0.223422	0.650874
(10, S)	-0.205078	0.602603	0.225187	0.647456
(10, R)	-0.247525	0.728302	0.225773	0.646328
(1, A)	0.29564	0.870041	0.225859	0.646163
(4, I)	0.330531	0.987419	0.232455	0.633661
(1, V)	0.31825	0.95599	0.234895	0.629127
(10, Q)	-0.290971	0.881726	0.238775	0.622011
(8, S)	0.122308	0.372465	0.240976	0.618026
(8, L)	0.310078	0.94583	0.241706	0.616712
(1, F)	0.295293	0.908178	0.245385	0.610151
(4, L)	0.290632	0.907459	0.252175	0.598297
(5, K)	0.131269	0.411462	0.253922	0.595299
(8, E)	0.179298	0.571889	0.26181	0.582013
(7, H)	-0.20131	0.662404	0.276014	0.55907
(5, Q)	0.171838	0.573665	0.282654	0.548744
(5, I)	0.305746	1.02901	0.286384	0.543051
(3, S)	-0.276468	0.937051	0.289634	0.538151
(11, L)	0.256976	0.875049	0.291783	0.534939
(5, R)	0.196455	0.681091	0.300095	0.522742
(2, T)	-0.152405	0.531016	0.302406	0.51941
(11, E)	0.118214	0.415096	0.306006	0.51427
(2, C)	0.147134	0.519671	0.308716	0.510441
(8, A)	0.263077	0.935815	0.312026	0.505809
(4, G)	-0.147079	0.527554	0.315888	0.500467
(1, W)	0.113953	0.415593	0.323632	0.489948
(5, N)	0.188859	0.699133	0.33058	0.480723
(7, T)	-0.109299	0.405855	0.332013	0.478844
(8, T)	0.267276	1.01361	0.341833	0.466186
(2, W)	0.294637	1.15686	0.357999	0.446118
(1, H)	-0.280904	1.11298	0.362212	0.441037
(7, E)	-0.103834	0.413575	0.364653	0.438121
(8, K)	0.141629	0.579025	0.376747	0.42395
(11, I)	0.303204	1.25763	0.383421	0.416324
(2, Y)	0.22291	0.939503	0.3908	0.408046
(7, L)	0.201005	0.848052	0.391273	0.40752
(10, Y)	0.172714	0.748514	0.403588	0.394061
(10, I)	0.216861	0.947919	0.407499	0.389873
(11, Y)	0.183278	0.801808	0.407887	0.389461
(10, F)	0.342387	1.51244	0.412297	0.384789
(3, W)	0.13015	0.582172	0.417994	0.37883
(9, A)	0.0825031	0.37076	0.420099	0.376648
(1, Q)	0.121978	0.550608	0.42212	0.374564
(7, S)	0.151995	0.700797	0.431672	0.364846
(2, I)	0.221583	1.02407	0.432737	0.363776
(2, M)	0.296745	1.37334	0.433362	0.363149
(4, D)	0.170014	0.795987	0.438546	0.357985
(10, A)	0.132932	0.628892	0.443196	0.353404
(7, W)	0.210213	1.06297	0.472482	0.325615
(1, T)	-0.0622578	0.315385	0.473267	0.324894
(8, G)	-0.155122	0.790811	0.47601	0.322384
(4, W)	0.194348	1.01537	0.486549	0.312874
(2, S)	-0.348906	1.8342	0.489197	0.310516
(7, G)	-0.127257	0.697827	0.507004	0.294989
(5, G)	0.0118684	0.066519	0.516072	0.28729
(10, H)	-0.11765	0.674158	0.525156	0.279712
(11, S)	0.17672	1.05024	0.539866	0.267714
(5, E)	-0.0811166	0.485665	0.542826	0.265339
(5, T)	0.0699246	0.442601	0.564572	0.248281
(6, Y)	-0.115872	0.746919	0.571533	0.242958
(11, A)	0.103031	0.673725	0.576947	0.238864
(3, L)	0.0899988	0.590596	0.578279	0.237863
(11, R)	0.160218	1.05711	0.580311	0.236339
(3, T)	-0.107294	0.737208	0.595272	0.225284
(10, T)	-0.101647	0.723921	0.608169	0.215976
(9, Y)	-0.151705	1.08239	0.608813	0.215516
(1, I)	0.100066	0.781405	0.63979	0.193962
(2, F)	0.200488	1.66595	0.659921	0.180508
(11, V)	0.0848832	0.707921	0.661076	0.179749
(8, H)	0.0981032	0.848587	0.67242	0.172359
(6, L)	0.0731053	0.638187	0.675222	0.170553
(6, C)	0.154128	1.3551	0.677379	0.169168
(4, R)	-0.100045	0.884881	0.679187	0.168011
(8, Q)	0.063267	0.563693	0.681379	0.166611
(4, H)	0.0666138	0.599448	0.684344	0.164726
(4, A)	-0.0512496	0.469566	0.689646	0.161374
(6, V)	-0.00562596	0.0528752	0.697006	0.156763
(9, V)	-0.0622424	0.62384	0.71493	0.145737
(4, T)	0.0684301	0.688224	0.715862	0.145171
(1, N)	-0.0713584	0.719577	0.716577	0.144737
(11, D)	-0.0977872	1.08639	0.74165	0.129801
(11, N)	-0.125319	1.46039	0.753253	0.123059
(7, N)	0.104413	1.22774	0.755382	0.121833
(3, H)	0.0990402	1.22886	0.767757	0.114776
(1, K)	0.0324954	0.414817	0.774065	0.111222
(4, E)	0.0356527	0.471522	0.781697	0.106962
(7, A)	-0.0478136	0.678041	0.796031	0.0990702
(8, C)	0.0762376	1.09226	0.79806	0.0979646
(4, C)	0.0406688	0.730347	0.838184	0.0766609
(3, Q)	-0.0307107	0.553977	0.838892	0.0762941
(6, A)	0.027122	0.515806	0.847071	0.0720801
(11, G)	-0.0245812	0.518019	0.861813	0.064587
(4, K)	-0.0309304	0.718307	0.874479	0.0582508
(1, C)	-0.0644773	1.53617	0.87762	0.0566935
(7, R)	0.0282285	0.721289	0.885825	0.0526519
(3, V)	0.0506778	1.48594	0.900411	0.045559
(3, R)	0.0190707	0.58021	0.904002	0.0438308
(3, A)	0.0188035	0.617284	0.910997	0.0404829
(1, L)	-0.0191584	0.803684	0.930287	0.0313831
(4, S)	-0.0129114	0.590096	0.935999	0.0287248
(11, F)	0.0223873	1.14631	0.942859	0.025553
(11, Q)	-0.0148439	0.778507	0.944211	0.024931
(3, I)	0.0195707	1.232	0.953508	0.0206757
(1, S)	0.00190289	0.830534	0.99329	0.00292387
